# Identification of multiple transcription factor genes potentially involved in the development of electrosensory versus mechanosensory lateral line organs

**DOI:** 10.1101/2023.04.14.536701

**Authors:** Martin Minařík, Melinda S. Modrell, J. Andrew Gillis, Alexander S. Campbell, Isobel Fuller, Rachel Lyne, Gos Micklem, David Gela, Martin Pšenička, Clare V. H. Baker

## Abstract

In electroreceptive jawed vertebrates, embryonic lateral line placodes give rise to electrosensory ampullary organs as well as mechanosensory neuromasts. Previous reports of shared gene expression suggest that conserved mechanisms underlie electroreceptor and mechanosensory hair cell development and that electroreceptors evolved as a transcriptionally related ’sister cell type’ to hair cells. We previously identified only one transcription factor gene, *Neurod4*, as ampullary organ-restricted in the developing lateral line system of a chondrostean ray-finned fish, the Mississippi paddlefish (*Polyodon spathula*). The other 16 transcription factor genes we previously validated in paddlefish were expressed in both ampullary organs and neuromasts. Here, we used our published lateral line organ-enriched gene-set (arising from differential bulk RNA-seq in late-larval paddlefish), together with a candidate gene approach, to identify 23 transcription factor genes expressed in the developing lateral line system of a more experimentally tractable chondrostean, the sterlet (*Acipenser ruthenus*, a small sturgeon), and/or that of paddlefish. Twelve are expressed in both ampullary organs and neuromasts, consistent with conservation of molecular mechanisms. Six are electrosensory-restricted on the head *(Irx5*, *Insm1*, *Sp5*, *Satb2*, *MafA* and *Rorc*), and five are the first-reported mechanosensory-restricted transcription factor genes (*Foxg1*, *Sox8*, *Isl1*, *Hmx2* and *Rorb*). However, as previously reported, *Sox8* is expressed in ampullary organs as well as neuromasts in a shark (*Scyliorhinus canicula*), suggesting the existence of lineage-specific differences between cartilaginous and ray-finned fishes. Overall, our results support the hypothesis that ampullary organs and neuromasts develop via largely conserved transcriptional mechanisms, and identify multiple transcription factors potentially involved in the formation of electrosensory versus mechanosensory lateral line organs.
