## Supplementary File_1 for "Identification of multiple transcription factor genes potentially involved in the development of electrosensory versus mechanosensory lateral line organs"

### Sheet: Sheet1
Species	Gene	Type	Forward primer	Reverse primer	GenBank accession of top match	Nucleotide range targeted by riboprobe	Chromosomal location of targeted ohnolog	Riboprobe % identity with targeted ohnolog	Annotation of the targeted ohnolog	Chromosomal location of second ohnolog (if present)	Riboprobe % identity with second ohnolog (if present)	Annotation of the second ohnolog (if present)	Comments
Acipenser ruthenus	Atoh1	cloned	AGCTCGCAGGAGGAGATGCACA	TGGTGTGGTTCTGGAGTTTGAGT	XM_034034192.1	100-963	Chr 1	99.88	protein atonal homolog 1a	Chr 2	93.79	protein atonal homolog 1-like
Acipenser ruthenus	Cacna1d	cloned	TACCAGGAGCTCATGTGCAG	CAATGCCAACCTCAACAATG	XM_034919551.1	5419-5577, 5605-6246	unknown	100	voltage-dependent L-type calcium channel subunit alpha-1D-like	Chr 21	99.02	voltage-dependent L-type calcium channel subunit alpha-1D-like	Exon 44 (5578-5604) missing from the cloned sequence used for riboprobe synthesis.
Acipenser ruthenus	Ehf	cloned	CCTGGGGAGGATGTGGCAGGAA	TGTCAGATTCCCTCCACCCCCG	XM_034057325.2	260-1026	Chr 26	100	ets homologous factor-like	Chr 23	98.72	ets homologous factor-like
Acipenser ruthenus	Elf3	cloned	CCCAGAGATTCCAGACCCCTTG	CTTATAGACCAGCCTCCGACCG	XM_033994653.2	742-1202	Chr 28	99.02	ets-related transcription factor elf-3-like	Chr 37	98.99	ets-related transcription factor elf-3-like
Acipenser ruthenus	Eya4	cloned	GAGCCAATGAACAGCAGTGA	CGTCCAGGTCTTTGATTGGT	XM_034005037.2	685-1420	Chr 5	100	eyes absent homolog 4	Chr 6	97.25	eyes absent homolog 4
Acipenser ruthenus	Foxe1	cloned	TTCACGAATCGCCTGTCTTTGC	TGAGGGTTGGTTCATAGGCAGG	XM_034013208.2	922-1328	Chr 2	100	forkhead box protein e1-like	Chr 1	95.99	forkhead box protein e1
Acipenser ruthenus	Foxg1	cloned	TCAGCTCCTGAGGTCCAACT	CAGGCTCAGGTTGTGTCTGA	XM_034037019.2	88-611	Chr 24	98.66	forkhead box protein g1-like	Chr 16	98.47	forkhead box protein g1-like
Acipenser ruthenus	Foxi2	cloned	GAAAGGGCAACTACTGGACCCT	GAGTGTCTGTAAGGTCCGTGCT	XM_034013190.2	621-1046	Chr 2	100	forkhead box protein i2	n/a	n/a	n/a
Acipenser ruthenus	Foxl2	cloned	TACTCGTACGTAGCGCTGATCG	GCACTGCTGGTAACTCAACGAC	XM_034053812.2	285-743	Chr 22	99.56	forkhead box protein l2-like	Chr 23	99.35	forkhead box protein l2-like
Acipenser ruthenus	Gcm2	cloned	ATGACCACCCTCGACCAGAAAG	CTTCCATCCGTGGTGCTTGTTC	XM_034000989.2	671-1224	Chr 3	98.87	chorion-specific transcription factor gcmb-like	Chr 4	94.58	chorion-specific transcription factor gcmb
Acipenser ruthenus	Gfi1	cloned	TGAGACGGCTGACTTCTCCT	GGCTGTGTGTGATCAGGTTG	XM_034013174.2	700-1586	Chr 10	99.5	zinc finger protein gfi-1-like	Chr 11	96.28	zinc finger protein gfi-1-like
Acipenser ruthenus	Hey2	synthetic gene fragment	n/a	n/a	OR327044	1-900	Chr 5	99.84	hairy/enhancer-of-split related with YRPW motif protein 2-like	Chr 6	93.65	hairy/enhancer-of-split related with YRPW motif protein 2-like
Acipenser ruthenus	Hmx2	synthetic gene fragment	n/a	n/a	OR327045	1-746	Chr 13	98.71	homeobox protein hmx2-like	Chr 7	97.84	homeobox protein hmx2-like
Acipenser ruthenus	Hoxa2	cloned	TGGAGTACCCCTGGATGAAGGA	GTCCACAGGGCTGTCAAGAGAT	XM_033992543.2	390-1156	Chr 4	99.85	homeobox protein hox-a2b	Chr 3	99.25	homeobox protein hox-a2b-like
Acipenser ruthenus	Insm1	cloned	CCATCCTCCCTGCTACGATCAG	GTAAGCCTGGCGTTTGAACCTC	XM_034019205.2	535-1136	Chr 6	99.83	insulinoma-associated protein 1b	Chr 5	97.34	insulinoma-associated protein 1b-like	See Supplementary figure S4 for phylogenetic analysis.
Acipenser ruthenus	Insm2	cloned	ATCAGCACCCAAAGACCATGGA	AGTCGGGTGGCACTTGTTGATA	XM_034036577.2	1157-1617	Chr 24	99.57	insulinoma-associated protein 1	Chr 16	98.05	insulinoma-associated protein 1-like	See Supplementary figure S4 for phylogenetic analysis.
Acipenser ruthenus	Isl1	cloned	TCGTTGTGTGTTGGCTGCGGAA	ACCGTCGTGTCTCTCCGGACTG	XM_034925389.1	345-1124	Chr 1	100	insulin gene enhancer protein isl-1	Chr 2	100	insulin gene enhancer protein isl-1	Both ohnologs are equally targeted.
Acipenser ruthenus	Kcnab3	cloned	GGTAAATTCAGCGTGGAGGA	ACCTTCGATGATGTGCTTCC	OR327046	269-811	Chr 56	98.25	mRNA-voltage-gated potassium channel subunit beta-3-like	unknown	98.25	mRNA-voltage-gated potassium channel subunit beta-3-like	Both ohnologs are equally targeted. First 242 bp on the 5' end of the targeted sequence on Chr 56 are annotated as Hox D9-like.
Acipenser ruthenus	Klf17	cloned	TGTGCATAGGTGGAAGGTGGAG	TGGGGGTGCATATCAGCGATAG	XM_034028264.2	212-928	Chr 11	99.3	krueppel-like factor 4	Chr 10	95.52	krueppel-like factor 17	See Supplementary figure S5 for phylogenetic analysis.
Acipenser ruthenus	Lhx6-like	cloned	TGCTCTGTCATTGAAGCGGGTA	TTCTGCCTTGGTTCCCATCTGT	XM_034036847.2	6303-6711	Chr 16	100	lim/homeobox protein lhx6-like	Chr 30	99.76	lim/homeobox protein lhx6-like
Acipenser ruthenus	Mafa	synthetic gene fragment	n/a	n/a	OR327047	1-575	Chr 3	99.48	transcription factor mafa-like	Chr 4	97.22	transcription factor mafaa-like
Acipenser ruthenus	Nkx2-3	cloned	ACAGCGCTTGAGAATTCCAACG	ATGAAAGCGTTGGTAGCTGTGC	XM_034025617.2	538-1124	Chr 7	99.81	homeobox protein nkx-2.3	Chr 13	97.51	homeobox protein nkx-2.3-like
Acipenser ruthenus	Otx1	synthetic gene fragment	n/a	n/a	OR327048	1-700	Chr 5	99.31	homeobox protein otx1 b-like	Chr 6	92.94	homeobox protein otx1 b-like
Acipenser ruthenus	Pou3f4	cloned	GTCAAAGGCTGAAGCTGTTCCC	CCCAGCTTGATTCGCCTTTGTT	XM_034050284.2	462-1144	Chr 20	99.85	pou domain, class 3, transcription factor 4-b-like	Chr 21	98.83	pou domain, class 3, transcription factor 4-b
Acipenser ruthenus	Pou4f3	cloned	GAGTTTGCCTTCCAAATCCA	TTGTTGTGGGACAAGGTCAA	XM_034021398.2	149-761	Chr 15	99.49	pou domain, class 4, transcription factor 3-like	Chr 29	99.49	pou domain, class 4, transcription factor 3-like	Both ohnologs are equally targeted.
Acipenser ruthenus	Rax2	synthetic gene fragment	n/a	n/a	XM_034051834.2	883-1282	Chr 15	100	retina and anterior neural fold homeobox protein 2	Chr 13	91.92	retina and anterior neural fold homeobox protein 2-like
Acipenser ruthenus	Rorb	synthetic gene fragment	n/a	n/a	XM_034034159.2	425-1324	Chr 1	100	nuclear receptor ror-beta-like	Chr 2	97.82	nuclear receptor ror-beta
Acipenser ruthenus	Rorc	synthetic gene fragment	n/a	n/a	n/a	1176-1677	Chr 32	100	nuclear receptor ror-gamma	n/a	n/a	n/a	Targeted sequence is absent from the ASM1064508v2 genome assembly, but present in the "Acipenser ruthenus (Sterlet) - GCA_902713435.1" assembly available via Rapid Ensembl: Gene ENSARTG00010018924; Transcript ID: ENSARTT00010029616.1
Acipenser ruthenus	Satb2	cloned	GATCCACTACCTGAGCGACGAG	ACTGCTAGCTGCTGGTTGATGA	XM_034004749.2	584-1246	Chr 10	99.66	dna-binding protein satb2-like	Chr 12	93.07	dna-binding protein satb2-like
Acipenser ruthenus	Sim2	cloned	GAACTGGGGTCCCACCTACTTC	AGCAGCCTGTAGTACTTGGTGG	XM_034922704.1	235-893	Chr 8	100	single-minded homolog 2-like	Chr 9	100	single-minded homolog 2-like	Both ohnologs are equally targeted.
Acipenser ruthenus	Sox3	synthetic gene fragment	n/a	n/a	OR327049	1-782	Chr 21	99.62	transcription factor sox-3-like	Chr 20	99.36	transcription factor sox-3
Acipenser ruthenus	Sox4	synthetic gene fragment	n/a	n/a	OR327050	1-730	Chr 3	97.53	transcription factor sox-4-like	Chr 4	95.21	transcription factor sox-4-like
Acipenser ruthenus	Sp5	cloned	GCCTTCCTCCATGCAGTCACTA	ACAAAACAGCCAGTTGCACACA	XM_034044250.1	635-1160	Chr 12	99.81	transcription factor sp5-like	Chr 10	96.2	transcription factor sp5a
Acipenser ruthenus	Sp5	synthetic gene fragment	n/a	n/a	OR327051	1-526	Chr 10	99.62	transcription factor sp5a	Chr 12	96.77	transcription factor sp5-like
Acipenser ruthenus	Tbx1	cloned	TATCTACACCCTGGAGCCTGGT	CAATCCACCAGCAGGAGAGTCA	OR327052	3114-4003	Chr 12	99.44	t-box transcription factor tbx1-like	Chr 19	97.09	t-box transcription factor tbx1-like	Cloned sequence used for riboprobe synthesis contains part of a retained intron.
Acipenser ruthenus	Tfap2d	cloned	ACTAACTTACTCCACCACGGGC	CGCATTGAGCTTCCACAGATCC	XM_034003445.1	144-568	Chr 5	100	transcription factor ap-2-delta	Chr 6	97.77	transcription factor ap-2-delta-like
Acipenser ruthenus	Tlx1	cloned	GCAGCAGGCAGAATCCTAAAGC	GGGTGAGAGGGCCACTGTAAAT	XM_034025420.1	118-791	Chr 7	100	t-cell leukemia homeobox protein 1	Chr 13	96.83	t-cell leukemia homeobox protein 1-like
Acipenser ruthenus	Tlx2	cloned	CAAGTGAACCAGGCTCACCAAC	AGCGTTTCTCCAGCTCACAGAT	XM_034034949.2	583-1144	Chr 1	99.54	t-cell leukemia homeobox protein 2-like	Chr 2	87.39	t-cell leukemia homeobox protein 2
Acipenser ruthenus	Znf703	cloned	CATGCAAGGATTATGCCGGGAC	GCATGTGGCTCTTGCTGTAAGG	XM_033996587.2	1413-1921	Chr 38	100	zinc finger protein 703-B	Chr 41	100	zinc finger protein 703-B-like	Both ohnologs are equally targeted.
Polyodon spathula	Foxg1	cloned	GGACTCAAAGCCCGAGAACA	TAACTCAGAGCACTGCTGGC	XM_041275545.1	286-879	Chr 17	99.66	forkhead box protein g1	Chr 12	98.99	forkhead box protein g1-like
Polyodon spathula	Insm2	cloned	CCTGAGACAGTCAACCCGTC	TGCTGTTCTCCTTGCACGAT	XM_041265549.1	996-1591	Chr 12	99.83	insulinoma-associated protein 1a-like	Chr 17	94.32	insulinoma-associated protein 2-like	See Supplementary figure S4 for phylogenetic analysis.
Polyodon spathula	Irx1	cloned	ATGTCTTTTCCCCAGCTGG	AGGAAAGCACCATTTGTCC	XM_041244714.1	827-1905	Chr 3	99.64	iroquois-class homeodomain protein irx-1-like	Chr 4	90.71	iroquois-class homeodomain protein irx-1b
Polyodon spathula	Irx5	cloned	ATGTCGTATCCTCAGGGTAC	TGTTTGACATACCTTTCTTCGG	XM_041267595.1	425-1793	Chr 13	100	iroquois-class homeodomain protein irx-5a	Chr 21	95.96	iroquois-class homeodomain protein irx-5-like
P. spathula riboprobe used in A. ruthenus	Irx5	cloned	ATGTCGTATCCTCAGGGTAC	TGTTTGACATACCTTTCTTCGG	XM_034041301.2	446-1817	Chr 17	93.45	iroquois-class homeodomain protein irx-5-like	Chr 22	92.9	iroquois-class homeodomain protein irx-5-like	Chromosomal location and riboprobe % identity shown against Acipenser ruthenus transcript
Polyodon spathula	Lhx8	cloned	GAAGATATGGGACACGATGTGC	TGCACTGCTTCGAGTATCAACC	XM_041270211.1	447-1192	Chr 14	99.56	lim/homeobox protein lhx8-like	Chr 18	95.13	lim/homeobox protein lhx8-like
P. spathula riboprobe used in A. ruthenus	Lhx8	cloned	GAAGATATGGGACACGATGTGC	TGCACTGCTTCGAGTATCAACC	XM_034028133.2	613-1352	Chr 11	94.25	lim/homeobox protein lhx8-like	Chr 10	93.36	lim/homeobox protein lhx8-like	Chromosomal location and riboprobe % identity shown against Acipenser ruthenus transcript
Polyodon spathula	Otx1	cloned	ATGATGTCATACCTCAAACAGCC	TCACAAGACTTGAAACCTCCAGG	XM_041249350.1	32-997	Chr 5	99.86	homeobox protein otx1 b-like	Chr 6	92	homeobox protein otx1 b-like
Polyodon spathula	Sox2	cloned	AACTCGAACGCTTCTGCAAACAACC	ACATATGTGATAGAGGGAGTGTGCC	KY781966	1-879	Chr 14	99.77	transcription factor sox-2	Chr 11	97.5	transcription factor sox-2-like
P. spathula riboprobe used in A. ruthenus	Sox2	cloned	AACTCGAACGCTTCTGCAAACAACC	ACATATGTGATAGAGGGAGTGTGCC	XM_034039009.2	377-1255	Chr. 18	96.7	transcription factor sox-2	n/a	n/a	n/a	Chromosomal location and riboprobe % identity shown against Acipenser ruthenus transcript
Polyodon spathula	Sox8	cloned using degenerate primers	CGTGTCCCAGGTGCTGAARGGNTAYGA	TCAGGGGCAGGTACTGGTCRAAYTCRTG	XM_041229961.1	509-1167	Chr 26	99.17	transcription factor sox-8a	Chr 18	92.98	transcription factor sox-8-like	The same pair of primers was used to amplify paddlefish Sox10.
Polyodon spathula	Sox9	cloned using degenerate primers	CAGGTGCTSAAGGGNTAYGAYTGGACCYTG	CTGCTGCTCRYTGTARTGGCTSGGGCTCA	XM_041222042.1	630-1546	Chr 21	98.7	transcription factor sox-9-b-like	Chr 20	95.33	transcription factor sox-9-b-like
Polyodon spathula	Sox10	cloned using degenerate primers	CGTGTCCCAGGTGCTGAARGGNTAYGA	TCAGGGGCAGGTACTGGTCRAAYTCRTG	XM_041237760.1	943-1655	Chr 46	99.63	SRY-box transcription factor 10	n/a	n/a	n/a	The same pair of primers was used to amplify paddlefish Sox8.
Scyliorhinus canicula	Sox8	cloned	TTGCTGAGCGAGAATGAGAA	CCCACCCAACACTTTTCCTG	OQ714505
Scyliorhinus canicula	Sox9	cloned	AAAATGACAGAGGGACACGA	TGCGAGGAATGGAAGGGTAA	OQ714506
Scyliorhinus canicula	Sox10	cloned	GCTACGACTGGACCCTGGTG	CATGTAGGAGAAGGCGGTGT	OQ714507
