## Supplementary File_2 for "Identification of multiple transcription factor genes potentially involved in the development of electrosensory versus mechanosensory lateral line organs"

### Sheet: Sheet1
Protein (reference genome annotation)	Species	GenBank accession	Corrected annotation
Insm	Branchiostoma floridae	XP_035686869.1
Insm	Strongylocentrotus purpuratus	XP_003728818.2
Insm1	Gallus gallus	XP_015138877.1
Insm1	Homo sapiens	NP_002187.1
Insm1	Lepisosteus oculatus	XP_006626200.1
Insm1	Mus musculus	NP_058585.2
Insm1	Protopterus annectens	XP_043913026.1
Insm1	Xenopus tropicalis	NP_001076827.1
Insm1 (Chr. 24)	Acipenser ruthenus	XP_033892468.1	Insm2
Insm1-like (Chr. 16)	Acipenser ruthenus	XP 034783890.1	Insm2
Insm1a	Danio rerio	NP_991207.1
Insm1a-like (Chr. 12)	Polyodon spathula	XP_041121483.1	Insm2
Insm1b	Danio rerio	NP_955952.1
Insm1b (Chr. 6)	Acipenser ruthenus	XP_033875096.1
Insm1b-like (Chr. 5)	Acipenser ruthenus	XP_033861364.2
Insm1b-like (Chr. 5)	Polyodon spathula	XP_041105410.1
Insm1b-like (Chr. 6)	Polyodon spathula	XP_041109701.1
Insm2	Danio rerio	XP_001332514.2
Insm2	Gallus gallus	XP_025007071.2
Insm2	Homo sapiens	NP_115983.3
Insm2	Lepisosteus oculatus	XP_015205587.1
Insm2	Mus musculus	NP_064683.2
Insm2	Protopterus annectens	XP_043930062.1
Insm2	Xenopus tropicalis	XP_002935395.1
Insm2-like (Chr. 17)	Polyodon spathula	XP_041131467.1
Klf1	Danio rerio	NP_571011.1
Klf1	Homo sapiens	NP_006554.1
Klf1	Lepisosteus oculatus	XP_015204470.1
Klf1	Mus musculus	NP_034765.3
Klf1	Oryzias latipes	XP_004066255.3
Klf1	Protopterus annectens	XP_043940587.1
Klf1	Salmo salar	XP_013986127.1
Klf1	Scyliorhinus canicula	XP_038640748.1
Klf1	Xenopus tropicalis	XP_031754022.1
Klf2	Callorhinchus milii	XP_007899255.1
Klf2	Danio rerio	NP_571931.2
Klf2	Gallus gallus	NP_001305352.1
Klf2	Homo sapiens	NP_057354.1
Klf2	Lepisosteus oculatus	XP_006639896.1
Klf2	Mus musculus	NP_032478.2
Klf2	Oryzias latipes	XP_004079514.1
Klf2	Protopterus annectens	XP_043946669.1
Klf2	Xenopus tropicalis	NP_001016764.1
Klf2a	Salmo salar	XP_014071688.1
Klf2a	Scyliorhinus canicula	XP_038633909.1
Klf3	Branchiostoma floridae	XP_035676350.1
Klf3	Callorhinchus milii	XP_007887290.1
Klf3	Danio rerio	XP_017211893.1
Klf3	Gallus gallus	XP_015141159.1
Klf3	Homo sapiens	NP_057615.3
Klf3	Lepisosteus oculatus	XP_015201381.1
Klf3	Mus musculus	NP_032479.1
Klf3	Oryzias latipes	XP_023812292.1
Klf3	Protopterus annectens	XP_043918077.1
Klf3	Salmo salar	XP_045567438.1
Klf3	Scyliorhinus canicula	XP_038647349.1
Klf3	Strongylocentrotus purpuratus	XP_030836573.1
Klf3	Xenopus tropicalis	XP_002938694.1
Klf4	Callorhinchus milii	XP_007890759.2
Klf4	Danio rerio	NP_001106955.1
Klf4	Homo sapiens	NP_001300981.1
Klf4	Mus musculus	NP_034767.2
Klf4	Oryzias latipes	XP_011479903.1
Klf4 (Chr. 10)	Protopterus annectens	XP_043941299.1	Klf17
Klf4 (ssa01)	Salmo salar	XP_045544133.1
Klf4 (ssa03)	Salmo salar	NP_001136185.1	Klf17
Klf4	Scyliorhinus canicula	XP_038659960.1
Klf4	Xenopus tropicalis	NP_001017280.1
Klf4 (Chr. 1)	Acipenser ruthenus	XP_033890383.1
Klf4 (Chr. 11)	Acipenser ruthenus	XP_033884155.1	Klf17
Klf4 (Chr. 2)	Acipenser ruthenus	XP_033869698.2
Klf4 (Chr. 8)	Gallus gallus	XP_046754192.1	Klf17
Klf4 (Chr. LG10)	Lepisosteus oculatus	XP_006634730.1	Klf17
Klf4 (Chr. LG2)	Lepisosteus oculatus	XP_015192747.1
Klf4 (Chr. Z)	Gallus gallus	XP_046761499.1
Klf5	Branchiostoma floridae	XP_035698863.1
Klf5	Callorhinchus milii	XP_007888928.2
Klf5	Danio rerio	XP_688525.5
Klf5	Gallus gallus	XP_417013.6
Klf5	Homo sapiens	NP_001721.2
Klf5	Lepisosteus oculatus	XP_006639437.2
Klf5	Mus musculus	NP_033899.2
Klf5	Oryzias latipes	XP_011482674.1
Klf5	Protopterus annectens	XP_043927671.1
Klf5	Salmo salar	XP_014051190.1
Klf5	Scyliorhinus canicula	XP_038674631.1
Klf5	Xenopus tropicalis	XP_002931975.3
Klf6	Branchiostoma floridae	XP_035661093.1
Klf6	Gallus gallus	NP_001026140.1
Klf6	Homo sapiens	NP_001291.3
Klf6	Lepisosteus oculatus	XP_006642933.1
Klf6	Mus musculus	NP_035933.2
Klf6	Oryzias latipes	XP_023805884.1
Klf6	Protopterus annectens	XP_043920531.1
Klf6	Strongylocentrotus purpuratus	NP_001189420.1
Klf6	Xenopus tropicalis	NP_001007506.1
Klf6a	Callorhinchus milii	XP_007891672.1
Klf6a	Danio rerio	NP_958869.2
Klf6a	Salmo salar	XP_014012942.1
Klf7	Branchiostoma floridae	XP_035682922.1
Klf7	Callorhinchus milii	XP_007898243.1
Klf7	Gallus gallus	XP_015144996.2
Klf7	Homo sapiens	XP_047302105.1
Klf7	Lepisosteus oculatus	XP_015213799.1
Klf7	Mus musculus	XP_006496415.1
Klf7	Oryzias latipes	XP_004066584.1
Klf7	Protopterus annectens	XP_043916479.1
Klf7	Salmo salar	XP_014028902.2
Klf7	Scyliorhinus canicula	XP_038646192.1
Klf7	Xenopus tropicalis	NP_001072934.1
Klf7a	Danio rerio	NP_001018479.1
Klf8	Callorhinchus milii	XP_042196665.1
Klf8	Danio rerio	NP_001073472.1
Klf8	Gallus gallus	XP_015134054.1
Klf8	Homo sapiens	XP_047297753.1
Klf8	Lepisosteus oculatus	XP_015207028.1
Klf8	Mus musculus	XP_006528923.2
Klf8	Oryzias latipes	XP_023818422.1
Klf8	Protopterus annectens	XP_043913358.1
Klf8	Salmo salar	XP_014051191.1
Klf8	Scyliorhinus canicula	XP_038630387.1
Klf8	Xenopus tropicalis	XP_012823432.1
Klf9	Callorhinchus milii	XP_042198809.1
Klf9	Danio rerio	NP_001122201.1
Klf9	Gallus gallus	XP_003643067.1
Klf9	Homo sapiens	NP_001197.1
Klf9	Lepisosteus oculatus	XP_015221548.1
Klf9	Mus musculus	NP_034768.2
Klf9	Oryzias latipes	XP_004072519.1
Klf9	Protopterus annectens	XP_043920304.1
Klf9	Salmo salar	XP_014026944.1
Klf9	Xenopus tropicalis	NP_001107146.1
Klf10	Branchiostoma floridae	XP_035667520.1
Klf10	Callorhinchus milii	XP_007886140.1
Klf10	Gallus gallus	XP_015138476.3
Klf10	Homo sapiens	NP_005646.1
Klf10	Lepisosteus oculatus	XP_015213303.1
Klf10	Mus musculus	NP_001344606.2
Klf10	Oryzias latipes	XP_004077675.2
Klf10	Protopterus annectens	XP_043921586.1
Klf10	Scyliorhinus canicula	XP_038666062.1
Klf10	Strongylocentrotus purpuratus	XP_030839281.1
Klf10	Xenopus tropicalis	XP_002931580.2
Klf11	Danio rerio	XP_021324131.1
Klf11	Gallus gallus	NP_001006417.2
Klf11	Homo sapiens	NP_003588.1
Klf11	Lepisosteus oculatus	XP_006626249.2
Klf11	Mus musculus	NP_848134.1
Klf11	Oryzias latipes	XP_020570300.1
Klf11	Protopterus annectens	XP_043935172.1
Klf11	Xenopus tropicalis	XP_012818552.1
Klf11a	Callorhinchus milii	XP_042188613.1
Klf11a	Salmo salar	XP_014060330.1
Klf11a	Scyliorhinus canicula	XP_038656200.1
Klf12	Callorhinchus milii	XP_007888929.2
Klf12	Danio rerio	XP_021331523.1
Klf12	Gallus gallus	XP_003640604.1
Klf12	Homo sapiens	NP_001387068.1
Klf12	Lepisosteus oculatus	XP_006639438.1
Klf12	Mus musculus	XP_036014379.1
Klf12	Oryzias latipes	XP_011487607.1
Klf12	Protopterus annectens	XP_043941558.1
Klf12	Scyliorhinus canicula	XP_038674961.1
Klf12	Xenopus tropicalis	XP_002931986.2
Klf12b	Salmo salar	XP_014019254.1
Klf13	Branchiostoma floridae	XP_035666887.1
Klf13	Danio rerio	NP_001070240.1
Klf13	Gallus gallus	XP_425065.1
Klf13	Homo sapiens	NP_057079.2
Klf13	Lepisosteus oculatus	XP_006628979.1
Klf13	Mus musculus	NP_067341.2
Klf13	Oryzias latipes	XP_004069683.1
Klf13	Protopterus annectens	XP_043934643.1
Klf13	Strongylocentrotus purpuratus	XP_782157.2
Klf13	Xenopus tropicalis	NP_001093690.1
Klf14	Homo sapiens	NP_619638.2
Klf14	Mus musculus	NP_001128565.1
Klf15	Callorhinchus milii	XP_007897683.2
Klf15	Danio rerio	NP_997911.2
Klf15	Gallus gallus	XP_046756013.1
Klf15	Homo sapiens	NP_054798.1
Klf15	Lepisosteus oculatus	XP_006631067.1
Klf15	Mus musculus	NP_075673.1
Klf15	Oryzias latipes	XP_004070317.1
Klf15	Protopterus annectens	XP_043934528.1
Klf15	Salmo salar	XP_013991169.1
Klf15	Scyliorhinus canicula	XP_038668032.1
Klf15	Xenopus tropicalis	XP_002938279.1
Klf16	Branchiostoma floridae	XP_035674861.1
Klf16	Danio rerio	NP_001070797.2
Klf16	Homo sapiens	NP_114124.1
Klf16	Lepisosteus oculatus	XP_006640150.1
Klf16	Mus musculus	NP_510962.2
Klf17	Callorhinchus milii	XP_007898112.2
Klf17	Danio rerio	NP_571798.1
Klf17	Homo sapiens	NP_775755.3
Klf17	Mus musculus	NP_083692.2
Klf17	Scyliorhinus canicula	XP_038650044.1
Klf17	Xenopus tropicalis	NP_001039233.1
Klf17 (Chr. 10)	Acipenser ruthenus	XP_033862266.1
Wt1	Branchiostoma floridae	XP_035675282.1
Wt1	Callorhinchus milii	XP_007885965.1
Wt1	Danio rerio	NP_571121.1
Wt1	Gallus gallus	XP_040556441.1
Wt1	Homo sapiens	NP_001393979.1
Wt1	Lepisosteus oculatus	XP_006642580.1
Wt1	Mus musculus	NP_659032.3
Wt1	Oryzias latipes	XP_011474148.1
Wt1	Protopterus annectens	XP_043914970.1
Wt1	Salmo salar	XP_013980932.1
Wt1	Scyliorhinus canicula	XP_038663773.1
Wt1	Xenopus tropicalis	NP_001135625.1
